# Evidence of extensive intraspecific noncoding reshuffling in a 169-kb mitochondrial genome of a basidiomycetous fungus

**DOI:** 10.1101/579870

**Authors:** Hsin-Han Lee, Huei-Mien Ke, Chan-Yi Ivy Lin, Tracy J. Lee, Chia-Lin Chung, Isheng J. Tsai

## Abstract

Comparative genomics of fungal mitochondrial genomes (mitogenomes) have revealed a remarkable pattern of rearrangement between and within major phyla owing to horizontal gene transfer (HGT) and recombination. The role of recombination was exemplified at a finer evolutionary time scale in basidiomycetes group of fungi as they display a diversity of mitochondrial DNA (mtDNA) inheritance patterns. Here, we assembled mitogenomes of six species from the Hymenochaetales order of basidiomycetes and examined 59 mitogenomes from two genetic lineages of *Pyrrhoderma noxium*. Gene order is largely colinear while intergene regions are major determinants of mitogenome size variation. Substantial sequence divergence was found in shared introns consistent with high HGT frequency observed in yeasts, but we also identified a rare case where an intron was retained in five species since speciation. In contrast to the hyperdiversity observed in nuclear genomes of *P. noxium*, mitogenomes’ intraspecific polymorphisms at protein coding sequences are extremely low. Phylogeny based on introns revealed turnover as well as exchange of introns between two lineages. Strikingly, some strains harbor a mosaic origin of introns from both lineages. Analysis of intergenic sequence indicated substantial differences between and within lineages, and an expansion may be ongoing as a result of exchange between distal intergenes. These findings suggest that the evolution in mtDNAs is usually lineage specific but chimeric mitotypes are frequently observed, thus capturing the possible evolutionary processes shaping mitogenomes in a basidiomycete. The large mitogenome sizes reported in various basidiomycetes appear to be a result of interspecific reshuffling of intergenes.
