## Supplementary Tables for "Evidence of extensive intraspecific noncoding reshuffling in a 169-kb mitochondrial genome of a basidiomycetous fungus"

### Sheet: Table 1
	Table 1.
	Species	P. noxium	P. lamaoense	P. pini	F. mediterranea	C. sulphurascens	S. paradoxa
	Coverage (Pacbio)	2860	6175	2673	-	6477	-
	Coverage (Illumina)	744	3873	555	1116	1021	-
	Mitogenome length	163449	45604	144970	115036	58959	57732
	GC content	0.2868	0.3455	0.2826	0.2339	0.3317	0.2822
	# tRNAs	27	26	26	27	25	26
	# Standard genes (17)	17	17	17	17	17	17
	# Exons	78	20	38	45	18	25
	atp6	1	1	1	1	1	1
	atp8	1	1	1	1	1	1
	atp9	1	1	1	1	1	1
	cob	9	3	3	6	2	2
	cox1	24	2	12	13	1	7
	cox2	5	1	1	3	1	1
	cox3	3	1	1	2	1	1
	nad1	5	1	1	3	1	1
	nad2	2	1	1	1	1	1
	nad3	1	1	1	1	1	1
	nad4	2	1	1	2	1	1
	nad4L	1	1	1	1	1	1
	nad5	7	1	2	3	1	1
	nad6	1	1	1	1	1	1
	rps3	1	1	1	1	1	1
	rnl	13	1	8	4	1	2
	rns	1	1	1	1	1	1
	# Introns	61	3	21	28	1	8
	# ORFs	95	18	100	66	30	24
	HEGa	21	2	15	22	0	6
	dpoBb	3	1	11	4	5	1
	Length of exons	21,975 (13.44%)	21,345 (46.81%)	24,328 (16.78%)	22,242 (19.33%)	23,435 (39.75%)	21,795 (37.75%)
	Length of introns	62,449 (38.21%)	2,829 (6.2%)	25,366 (17.5%)	34,228 (29.75%)	755 (1.28%)	8,733 (15.13%)
	Length of intergene	79,025 (48.35%)	21,430 (46.99%)	95,276 (65.72%)	58,566 (50.91%)	34,769 (58.97%)	27,204 (47.12%)
	aHoming endonucleases contianing LAGLIDADG or GIY-YIG domain. bFamily B DNA polymerase.

### Sheet: Table S1 ORFs
	Supplementary Table 1
	Species	Start	End	Strand	ORF ID	Alignment span (a.a.)	HMM accession	HMM name	E-value
	F. mediterranea	5219	7339	-	ORF49
	F. mediterranea	7553	8086	-	ORF48
	F. mediterranea	8434	9258	-	ORF60
	F. mediterranea	8978	9301	+	ORF16
	F. mediterranea	9462	11234	-	ORF66
	F. mediterranea	11341	11772	-	ORF59
	F. mediterranea	12103	12498	+	ORF1
	F. mediterranea	12544	14115	+	ORF2
	F. mediterranea	14155	14646	-	ORF58
	F. mediterranea	16807	17415	-	ORF57
	F. mediterranea	17504	18124	-	ORF47
	F. mediterranea	20788	21765	+	ORF3	54-145; 176-292	PF00961.18; PF00961.18	LAGLIDADG_1; LAGLIDADG_1	9E-05; 5.9E-15
	F. mediterranea	21920	23113	+	ORF17	109-203; 264-353	PF00961.18; PF00961.18	LAGLIDADG_1; LAGLIDADG_1	4.7E-22; 1.9E-09
	F. mediterranea	23444	24529	+	ORF18	90-182; 212-316	PF00961.18; PF00961.18	LAGLIDADG_1; LAGLIDADG_1	3.9E-09; 7E-19
	F. mediterranea	24794	25735	+	ORF19	54-140; 184-281	PF00961.18; PF00961.18	LAGLIDADG_1; LAGLIDADG_1	1.4E-11; 1.3E-14
	F. mediterranea	26371	27642	+	ORF4	125-206; 305-390	PF00961.18; PF00961.18	LAGLIDADG_1; LAGLIDADG_1	9.6E-06; 3.4E-13
	F. mediterranea	27923	29302	+	ORF20	234-305; 340-425	PF00961.18; PF00961.18	LAGLIDADG_1; LAGLIDADG_1	2E-07; 1.1E-05
	F. mediterranea	29374	30591	+	ORF5	116-214; 274-374	PF00961.18; PF00961.18	LAGLIDADG_1; LAGLIDADG_1	2E-25; 1.6E-20
	F. mediterranea	30796	31584	+	ORF6	76-241	PF03161.12	LAGLIDADG_2	5.9e-51
	F. mediterranea	32618	33124	+	ORF21	40-123	PF01541.23	GIY-YIG	6.7e-10
	F. mediterranea	33479	33997	+	ORF22	5-96	PF00961.18	LAGLIDADG_1	4.8e-16
	F. mediterranea	34792	35742	+	ORF7
	F. mediterranea	37790	38098	+	ORF23	55-100	PF03161.12	LAGLIDADG_2	1.5e-06
	F. mediterranea	38095	38460	+	ORF8	14-109	PF03161.12	LAGLIDADG_2	6.9e-28
	F. mediterranea	38581	39348	+	ORF9	58-237	PF03161.12	LAGLIDADG_2	4.9e-47
	F. mediterranea	43413	44231	+	ORF31	73-249	PF03161.12	LAGLIDADG_2	1.1e-42
	F. mediterranea	46704	47072	-	ORF65
	F. mediterranea	46717	47784	+	ORF10
	F. mediterranea	50906	52261	+	ORF24	68-158; 210-309	PF00961.18; PF00961.18	LAGLIDADG_1; LAGLIDADG_1	8.3E-22; 9.2E-08
	F. mediterranea	52755	53558	+	ORF32	70-248	PF03161.12	LAGLIDADG_2	2.3e-36
	F. mediterranea	54078	55004	+	ORF33	265-290	PF07453.12	NUMOD1	1.2e-05
	F. mediterranea	55403	56392	+	ORF25	50-154; 196-290	PF00961.18; PF00961.18	LAGLIDADG_1; LAGLIDADG_1	2.3E-08; 1.9E-07
	F. mediterranea	56334	56960	+	ORF34	25-171	PF03161.12	LAGLIDADG_2	8.7e-22
	F. mediterranea	57456	58352	+	ORF35	55-133; 193-282	PF00961.18; PF00961.18	LAGLIDADG_1; LAGLIDADG_1	3.9E-08; 1.4E-06
	F. mediterranea	60678	60980	-	ORF64
	F. mediterranea	73765	74241	+	ORF11
	F. mediterranea	74745	76007	+	ORF36
	F. mediterranea	76008	77537	+	ORF37	2-372	PF03175.12	DNA_pol_B_2	3.5e-69
	F. mediterranea	77698	78246	+	ORF12
	F. mediterranea	81519	82259	+	ORF38	64-227	PF03161.12	LAGLIDADG_2	4.2e-50
	F. mediterranea	83838	84209	+	ORF39
	F. mediterranea	85663	85995	-	ORF56
	F. mediterranea	85688	86575	+	ORF26
	F. mediterranea	87470	87862	+	ORF27
	F. mediterranea	91262	91636	+	ORF28	68-101	PF01541.23	GIY-YIG	6.4e-05
	F. mediterranea	91740	92168	-	ORF63
	F. mediterranea	93226	93612	+	ORF13	40-115	PF00961.18	LAGLIDADG_1	2e-10
	F. mediterranea	95908	96447	-	ORF55
	F. mediterranea	96845	97735	-	ORF46
	F. mediterranea	97630	98079	-	ORF54
	F. mediterranea	98024	98581	-	ORF45
	F. mediterranea	99322	99696	+	ORF14
	F. mediterranea	99853	100896	-	ORF53	101-341	PF03175.12	DNA_pol_B_2	6.1e-56
	F. mediterranea	101138	103645	+	ORF29
	F. mediterranea	103881	104429	-	ORF62	2-178	PF03175.12	DNA_pol_B_2	6.6e-33
	F. mediterranea	105693	106022	-	ORF61
	F. mediterranea	106061	106783	-	ORF44
	F. mediterranea	107548	108177	-	ORF52
	F. mediterranea	108271	109545	-	ORF51
	F. mediterranea	109607	110038	-	ORF43
	F. mediterranea	110277	110666	+	ORF40
	F. mediterranea	110993	111340	-	ORF42
	F. mediterranea	111015	111350	+	ORF41
	F. mediterranea	111385	111768	-	ORF50
	F. mediterranea	112058	112495	+	ORF30
	F. mediterranea	112648	114543	+	ORF15	328-557	PF03175.12	DNA_pol_B_2	2.4e-46
	P. lamaoense	4511	5545	+	ORF3
	P. lamaoense	5652	5960	-	ORF18
	P. lamaoense	5957	6307	-	ORF11
	P. lamaoense	5964	6587	+	ORF6
	P. lamaoense	11825	13174	-	ORF10	166-432	PF03175.12	DNA_pol_B_2	2.2e-46
	P. lamaoense	13168	13707	-	ORF14
	P. lamaoense	14213	14611	+	ORF4
	P. lamaoense	14691	16424	+	ORF7
	P. lamaoense	19475	20479	+	ORF5
	P. lamaoense	20431	20820	-	ORF13
	P. lamaoense	20865	21311	-	ORF17
	P. lamaoense	21366	21929	-	ORF16
	P. lamaoense	21910	22215	-	ORF12
	P. lamaoense	22219	23601	+	ORF1
	P. lamaoense	24498	25511	+	ORF8	82-161; 198-292	PF00961.18; PF00961.18	LAGLIDADG_1; LAGLIDADG_1	3.1E-06; 1.3E-27
	P. lamaoense	33436	34203	+	ORF2	67-237	PF03161.12	LAGLIDADG_2	8.8e-49
	P. lamaoense	38766	39650	+	ORF9
	P. lamaoense	44568	44873	-	ORF15
	P. noxium	4546	4917	-	ORF79	12-55	PF03175.12	DNA_pol_B_2	1.6e-12
	P. noxium	5355	5705	+	ORF38
	P. noxium	6730	7065	-	ORF78
	P. noxium	7218	7622	-	ORF87
	P. noxium	7583	8050	-	ORF97
	P. noxium	7984	8334	-	ORF77
	P. noxium	9305	9610	-	ORF96
	P. noxium	19712	20035	+	ORF19
	P. noxium	20815	21249	-	ORF76
	P. noxium	21273	21575	-	ORF86
	P. noxium	21793	22506	-	ORF75
	P. noxium	22741	23439	-	ORF74
	P. noxium	24870	26711	+	ORF39	51-132; 152-369; 397-474; 556-601	PF13655.5; PF00078.26; PF08388.10; PF01844.22	RVT_N; RVT_1; GIIM; HNH	3.3E-25; 8.6E-41; 2.9E-15; 1.6E-09
	P. noxium	30392	30703	-	ORF95
	P. noxium	32824	33126	+	ORF1	4-100	PF03161.12	LAGLIDADG_2	8.7e-22
	P. noxium	39638	40291	+	ORF20
	P. noxium	40404	40766	+	ORF40
	P. noxium	40793	41182	+	ORF21
	P. noxium	41277	41609	+	ORF41
	P. noxium	41678	42250	+	ORF22
	P. noxium	42151	44499	+	ORF2	201-643	PF03175.12	DNA_pol_B_2	5e-95
	P. noxium	45275	45637	+	ORF23
	P. noxium	45688	47673	-	ORF72
	P. noxium	47839	49221	-	ORF71
	P. noxium	49391	49696	-	ORF94
	P. noxium	51372	51818	+	ORF42
	P. noxium	51845	52399	+	ORF24
	P. noxium	52572	54503	+	ORF43
	P. noxium	55209	55538	+	ORF44
	P. noxium	55826	56218	-	ORF93
	P. noxium	55899	56222	+	ORF45
	P. noxium	56567	58093	+	ORF25	220-318; 380-476	PF00961.18; PF00961.18	LAGLIDADG_1; LAGLIDADG_1	2.9E-24; 8.4E-19
	P. noxium	61099	62019	+	ORF3	47-124; 159-261	PF00961.18; PF00961.18	LAGLIDADG_1; LAGLIDADG_1	6.2E-06; 6.6E-18
	P. noxium	66228	66620	+	ORF46
	P. noxium	67224	68129	+	ORF47	56-142; 174-270	PF00961.18; PF00961.18	LAGLIDADG_1; LAGLIDADG_1	5.1E-06; 2.3E-14
	P. noxium	68683	69597	+	ORF4	76-162; 182-268	PF00961.18; PF00961.18	LAGLIDADG_1; LAGLIDADG_1	1.8E-08; 1.2E-11
	P. noxium	69832	70695	+	ORF5	156-252	PF00961.18	LAGLIDADG_1	3.7e-18
	P. noxium	71112	71480	+	ORF48
	P. noxium	75970	76803	+	ORF6	72-232	PF03161.12	LAGLIDADG_2	5.3e-35
	P. noxium	78567	79289	+	ORF49	12-103; 152-238	PF00961.18; PF00961.18	LAGLIDADG_1; LAGLIDADG_1	1.2E-16; 1.3E-12
	P. noxium	79630	80748	+	ORF7	97-170	PF00961.18	LAGLIDADG_1	1.7e-08
	P. noxium	81177	82037	+	ORF50	98-180	PF01541.23	GIY-YIG	1.7e-08
	P. noxium	82413	83048	+	ORF51
	P. noxium	86422	87213	+	ORF8	72-245	PF03161.12	LAGLIDADG_2	1e-49
	P. noxium	88838	89170	+	ORF26
	P. noxium	92521	93150	+	ORF9	53-143	PF00961.18	LAGLIDADG_1	4.1e-17
	P. noxium	93586	94173	+	ORF10	130-186	PF03161.12	LAGLIDADG_2	9e-12
	P. noxium	96114	96521	+	ORF52
	P. noxium	97872	98756	+	ORF53	91-273	PF03161.12	LAGLIDADG_2	5.8e-39
	P. noxium	100460	101398	+	ORF27	25-124; 183-280	PF00961.18; PF00961.18	LAGLIDADG_1; LAGLIDADG_1	4.3E-27; 3.8E-28
	P. noxium	101633	102004	+	ORF28	9-104	PF00961.18	LAGLIDADG_1	2.9e-20
	P. noxium	103846	104199	-	ORF70
	P. noxium	106074	106508	-	ORF84
	P. noxium	106381	106857	+	ORF11
	P. noxium	107267	107878	+	ORF29	48-140	PF00961.18	LAGLIDADG_1	5.1e-17
	P. noxium	108246	108572	+	ORF54
	P. noxium	111151	112053	+	ORF12	63-158	PF00961.18	LAGLIDADG_1	9.8e-10
	P. noxium	111993	112304	+	ORF55
	P. noxium	112373	113836	+	ORF30	29-115; 175-268; 301-448	PF00961.18; PF00961.18; PF03161.12	LAGLIDADG_1; LAGLIDADG_1; LAGLIDADG_2	3E-10; 2.9E-08; 2.4E-22
	P. noxium	114419	115177	+	ORF31
	P. noxium	121797	123188	+	ORF56	48-145; 224-324	PF00961.18; PF00961.18	LAGLIDADG_1; LAGLIDADG_1	1.8E-15; 1.4E-07
	P. noxium	130840	131352	+	ORF13
	P. noxium	131414	131788	+	ORF32
	P. noxium	132209	132517	+	ORF33
	P. noxium	133228	133896	+	ORF14
	P. noxium	134245	134631	+	ORF15
	P. noxium	135388	135762	+	ORF16
	P. noxium	139081	139386	+	ORF17
	P. noxium	139746	140222	+	ORF57	45-126	PF00961.18	LAGLIDADG_1	2.6e-05
	P. noxium	142749	143066	+	ORF58
	P. noxium	143192	143551	+	ORF34
	P. noxium	144787	146238	-	ORF69
	P. noxium	146223	146624	-	ORF83
	P. noxium	146530	146886	-	ORF68
	P. noxium	147818	148540	-	ORF92
	P. noxium	148690	149064	-	ORF67
	P. noxium	149072	149434	-	ORF91
	P. noxium	150645	150950	+	ORF59
	P. noxium	150725	151081	-	ORF90
	P. noxium	151002	151394	+	ORF60
	P. noxium	151603	151947	+	ORF18
	P. noxium	151671	152096	-	ORF82
	P. noxium	153125	153574	+	ORF35
	P. noxium	153681	154010	+	ORF61
	P. noxium	154029	154415	+	ORF62
	P. noxium	155590	155949	-	ORF66
	P. noxium	156083	156406	-	ORF89
	P. noxium	156462	157022	-	ORF81
	P. noxium	157411	158085	-	ORF65
	P. noxium	158084	158470	+	ORF36
	P. noxium	158116	158697	-	ORF64
	P. noxium	158905	159255	-	ORF63
	P. noxium	158927	159295	+	ORF37
	P. noxium	159213	160463	-	ORF80
	P. noxium	161414	162211	-	ORF88	1-128	PF03175.12	DNA_pol_B_2	2.8e-22
	P. pini	4176	5303	+	ORF42
	P. pini	6118	6570	-	ORF90
	P. pini	6583	8373	-	ORF89
	P. pini	9178	9540	+	ORF1
	P. pini	9691	10236	+	ORF2
	P. pini	10190	11881	+	ORF24	196-411; 445-548	PF03175.12; PF03175.12	DNA_pol_B_2; DNA_pol_B_2	2.5E-47; 5.3E-21
	P. pini	11643	12035	+	ORF43	35-129	PF03175.12	DNA_pol_B_2	5.1e-15
	P. pini	12216	14921	-	ORF101	310-751	PF03175.12	DNA_pol_B_2	4.1e-107
	P. pini	15039	15503	-	ORF100
	P. pini	15556	15909	-	ORF88
	P. pini	16135	16530	+	ORF3
	P. pini	16573	17394	+	ORF4
	P. pini	17281	17736	-	ORF87
	P. pini	17378	17746	+	ORF25
	P. pini	18071	18853	-	ORF75
	P. pini	19549	20238	-	ORF86
	P. pini	20159	20575	-	ORF74
	P. pini	20773	21270	-	ORF85
	P. pini	21682	22455	-	ORF84
	P. pini	21992	22471	+	ORF26
	P. pini	22343	23581	-	ORF73
	P. pini	25893	26309	+	ORF44
	P. pini	26018	26332	-	ORF72
	P. pini	28493	28846	-	ORF71
	P. pini	29066	29368	+	ORF27
	P. pini	29550	29912	-	ORF99
	P. pini	30369	31532	+	ORF45
	P. pini	31996	32445	+	ORF5
	P. pini	37538	37867	-	ORF70
	P. pini	37864	39054	-	ORF83	10-337	PF03175.12	DNA_pol_B_2	2.3e-72
	P. pini	39017	39487	-	ORF69	40-138	PF03175.12	DNA_pol_B_2	1.3e-21
	P. pini	39640	40194	-	ORF82
	P. pini	40548	41300	-	ORF98
	P. pini	40960	41304	+	ORF6
	P. pini	41301	42068	-	ORF97
	P. pini	42154	43134	+	ORF7
	P. pini	44054	45154	+	ORF28
	P. pini	45278	45667	+	ORF29
	P. pini	46225	47088	+	ORF8
	P. pini	47100	48998	+	ORF46	53-451	PF03175.12	DNA_pol_B_2	2.8e-87
	P. pini	49751	50884	+	ORF30
	P. pini	53550	53858	+	ORF47
	P. pini	54008	55150	+	ORF31	57-147; 193-308	PF00961.18; PF00961.18	LAGLIDADG_1; LAGLIDADG_1	1.8E-10; 2E-23
	P. pini	55903	56919	+	ORF9	55-143; 170-295	PF00961.18; PF00961.18	LAGLIDADG_1; LAGLIDADG_1	1.2E-08; 1.7E-17
	P. pini	57347	58633	+	ORF32	147-242; 299-398	PF00961.18; PF00961.18	LAGLIDADG_1; LAGLIDADG_1	3.4E-20; 5.9E-10
	P. pini	59070	60185	+	ORF48	93-187; 215-319	PF00961.18; PF00961.18	LAGLIDADG_1; LAGLIDADG_1	9.3E-10; 3.7E-20
	P. pini	60501	61691	+	ORF49	125-205; 247-368	PF00961.18; PF00961.18	LAGLIDADG_1; LAGLIDADG_1	1.1E-07; 1.7E-19
	P. pini	62349	63575	+	ORF50	102-199; 259-374	PF00961.18; PF00961.18	LAGLIDADG_1; LAGLIDADG_1	3.4E-28; 8.4E-18
	P. pini	63873	64976	+	ORF51	82-173; 202-301	PF00961.18; PF00961.18	LAGLIDADG_1; LAGLIDADG_1	2.2E-06; 8.6E-22
	P. pini	65056	66012	+	ORF10	188-285	PF00961.18	LAGLIDADG_1	1.1e-21
	P. pini	66379	67713	+	ORF11	174-266; 306-359	PF00961.18; PF00961.18	LAGLIDADG_1; LAGLIDADG_1	7.1E-13; 9.8E-05
	P. pini	68359	69312	+	ORF12
	P. pini	69903	70577	+	ORF52
	P. pini	71694	72251	+	ORF53	127-173	PF00961.18	LAGLIDADG_1	8.5e-07
	P. pini	72181	72531	+	ORF13	6-66	PF00961.18	LAGLIDADG_1	3.8e-10
	P. pini	72532	72993	+	ORF14	7-113	PF00961.18	LAGLIDADG_1	2.3e-19
	P. pini	77444	77932	+	ORF33
	P. pini	81259	82194	+	ORF15	256-290	PF07453.12	NUMOD1	0.00012
	P. pini	81858	82220	-	ORF95
	P. pini	90381	90695	-	ORF94
	P. pini	100313	100801	-	ORF68
	P. pini	101598	102233	-	ORF93
	P. pini	102658	103089	+	ORF16
	P. pini	103183	104340	-	ORF81	1-375	PF03175.12	DNA_pol_B_2	7.1e-96
	P. pini	104723	105040	-	ORF67
	P. pini	104736	105140	+	ORF54
	P. pini	105815	106663	-	ORF66
	P. pini	106062	106703	+	ORF55
	P. pini	106700	107278	+	ORF34
	P. pini	106769	107896	-	ORF65
	P. pini	107932	108315	-	ORF80
	P. pini	109496	110443	+	ORF35
	P. pini	116962	118026	+	ORF17	28-126; 207-295	PF00961.18; PF00961.18	LAGLIDADG_1; LAGLIDADG_1	1.1E-18; 6.2E-13
	P. pini	119937	120257	+	ORF56	33-88	PF00961.18	LAGLIDADG_1	3.9e-08
	P. pini	123879	124592	+	ORF57	34-217	PF03161.12	LAGLIDADG_2	7.3e-30
	P. pini	126751	127251	+	ORF18
	P. pini	128148	128624	+	ORF58
	P. pini	128678	129082	-	ORF64
	P. pini	128790	129149	+	ORF59
	P. pini	129436	129774	-	ORF79
	P. pini	129491	129850	+	ORF36
	P. pini	130041	131618	+	ORF60	311-521	PF03175.12	DNA_pol_B_2	9.5e-44
	P. pini	131755	132711	+	ORF19	5-182	PF03175.12	DNA_pol_B_2	1.3e-30
	P. pini	133304	133696	-	ORF63
	P. pini	133909	134238	+	ORF20
	P. pini	134003	134395	+	ORF37
	P. pini	134426	135499	+	ORF38
	P. pini	135593	136348	+	ORF39
	P. pini	136565	136936	-	ORF62
	P. pini	137206	137586	+	ORF21
	P. pini	137758	138303	+	ORF22
	P. pini	138331	138732	-	ORF78
	P. pini	138335	139840	+	ORF40
	P. pini	140062	140427	-	ORF77
	P. pini	140153	140566	+	ORF41
	P. pini	141042	141479	-	ORF92
	P. pini	141729	142271	-	ORF91
	P. pini	142198	142803	-	ORF76	8-201	PF03175.12	DNA_pol_B_2	1.7e-45
	P. pini	142752	143447	+	ORF61
	P. pini	143512	144738	+	ORF23	20-252	PF03175.12	DNA_pol_B_2	9e-57
	C. sulphurascens	4688	5050	+	ORF5
	C. sulphurascens	5176	6012	-	ORF19
	C. sulphurascens	6125	6793	-	ORF30
	C. sulphurascens	6270	6824	+	ORF9
	C. sulphurascens	7068	7460	-	ORF23
	C. sulphurascens	7450	7785	-	ORF18
	C. sulphurascens	7822	8169	-	ORF17
	C. sulphurascens	8195	8542	-	ORF29
	C. sulphurascens	8518	8835	-	ORF16
	C. sulphurascens	8794	9147	+	ORF1
	C. sulphurascens	26335	26655	-	ORF15
	C. sulphurascens	35573	35884	-	ORF28
	C. sulphurascens	38477	39226	+	ORF6
	C. sulphurascens	41422	41781	-	ORF14
	C. sulphurascens	45541	46383	+	ORF2
	C. sulphurascens	46298	46909	+	ORF7	59-157	PF03175.12	DNA_pol_B_2	2.4e-18
	C. sulphurascens	46571	47089	-	ORF27
	C. sulphurascens	47085	47882	-	ORF22
	C. sulphurascens	47575	47895	+	ORF3
	C. sulphurascens	49836	50171	-	ORF21
	C. sulphurascens	49843	50313	+	ORF4
	C. sulphurascens	51971	52318	+	ORF8
	C. sulphurascens	52878	53951	+	ORF10	226-357	PF03175.12	DNA_pol_B_2	8.3e-18
	C. sulphurascens	53955	54392	+	ORF11	2-134	PF03175.12	DNA_pol_B_2	1.5e-28
	C. sulphurascens	54399	55244	+	ORF12	5-182	PF03175.12	DNA_pol_B_2	1e-36
	C. sulphurascens	54962	55270	-	ORF26
	C. sulphurascens	56142	57194	-	ORF20	8-219	PF03175.12	DNA_pol_B_2	1.1e-37
	C. sulphurascens	57221	57901	-	ORF25
	C. sulphurascens	57522	57926	+	ORF13
	C. sulphurascens	57908	58288	-	ORF24
	S. paradoxa	4632	5633	+	ORF14	52-143; 171-289	PF00961.18; PF00961.18	LAGLIDADG_1; LAGLIDADG_1	1.6E-07; 1.5E-16
	S. paradoxa	6322	7293	+	ORF1	58-153; 180-284	PF00961.18; PF00961.18	LAGLIDADG_1; LAGLIDADG_1	2.4E-10; 3.5E-17
	S. paradoxa	7545	8546	+	ORF15	198-292	PF00961.18	LAGLIDADG_1	2.8e-22
	S. paradoxa	8772	9776	+	ORF16	195-295	PF00961.18	LAGLIDADG_1	6.7e-21
	S. paradoxa	9985	10734	+	ORF2	67-231	PF03161.12	LAGLIDADG_2	3.1e-49
	S. paradoxa	11234	12298	+	ORF8	92-171	PF00961.18	LAGLIDADG_1	1.7e-12
	S. paradoxa	16962	17912	+	ORF17
	S. paradoxa	19472	20083	+	ORF9
	S. paradoxa	23087	23470	-	ORF24
	S. paradoxa	23175	23483	+	ORF18
	S. paradoxa	23359	23886	+	ORF3
	S. paradoxa	25007	25330	+	ORF10
	S. paradoxa	25392	25724	+	ORF19
	S. paradoxa	27310	28110	+	ORF4
	S. paradoxa	33479	34552	+	ORF11
	S. paradoxa	39626	40063	+	ORF12
	S. paradoxa	40141	41250	+	ORF5
	S. paradoxa	40959	41282	-	ORF23
	S. paradoxa	41546	41983	+	ORF13
	S. paradoxa	42187	42678	+	ORF6
	S. paradoxa	47278	47718	+	ORF7
	S. paradoxa	51849	54419	-	ORF22	265-712	PF03175.12	DNA_pol_B_2	2.2e-92
	S. paradoxa	54550	54951	-	ORF21
	S. paradoxa	55309	56679	-	ORF20

### Sheet: Table S2 Species intron stats
	Supplementary Table 2
	Species	Intron	Intron site	Length	Intron subgroup	E-value	Intron core span	Intronic ORF	Domain (LAGLIDADG)	Domain (GIY-YIG)	Domain (RT)	Note
	F. mediterranea	Fomme_cob_intron01	cob_site03	1762	IB	1.52e-10	1432-1663	1	2
	F. mediterranea	Fomme_cob_intron02	cob_site04	1272	ID	6.72e-39	997-1117	1	1
	F. mediterranea	Fomme_cob_intron03	cob_site05	1316	ID	3.83e-36	1083-1207	1
	F. mediterranea	Fomme_cob_intron04	cob_site06	1984	ID	1.83e-27	1666-1787	2	3
	F. mediterranea	Fomme_cob_intron05	cob_site07	1332	IA	4.17e-26	1010-1278	1	2
	F. mediterranea	Fomme_cox1_intron01	cox1_site01	379	IB	4.23e-23	85-350
	F. mediterranea	Fomme_cox1_intron02	cox1_site06	1427	IB	9.8e-18	82-254	1	1
	F. mediterranea	Fomme_cox1_intron03	cox1_site07	1320	IB (3' partial)	1.17e-08	200-1228	1	2
	F. mediterranea	Fomme_cox1_intron04	cox1_site10	1251	IB	8.58e-28	21-1102	1	2
	F. mediterranea	Fomme_cox1_intron05	cox1_site11	1547	NA	-	-	1	2
	F. mediterranea	Fomme_cox1_intron06	cox1_site13	1477	IB	7.62e-20	18-1301	1	2
	F. mediterranea	Fomme_cox1_intron07	cox1_site14	1439	IB	2.85e-17	48-1409	1	2
	F. mediterranea	Fomme_cox1_intron08	cox1_site16	1263	IB	2.44e-20	35-222	1	2
	F. mediterranea	Fomme_cox1_intron09	cox1_site21	1338	IB (extra group)	1.73e-29	996-1211	1	1
	F. mediterranea	Fomme_cox1_intron10	cox1_site22	1210	IB	3.35e-25	28-357	1		1
	F. mediterranea	Fomme_cox1_intron11	cox1_site23	1136	I-derived (IB2)	4.11e-07	832-1031	1	2
	F. mediterranea	Fomme_cox1_intron12	cox1_site26	1267	IA	1.18e-17	1010-1210	1
	F. mediterranea	Fomme_cox2_intron01	cox2_site03	1331	ID	1.56e-32	1142-1314	1	1
	F. mediterranea	Fomme_cox2_intron02	cox2_site04	1046	IB	1.71e-31	49-230		1
	F. mediterranea	Fomme_cox3_intron01	cox3_site01	1017	IB	3.85e-22	795-988	1				ORF on negative strand
	F. mediterranea	Fomme_nad1_intron01	nad1_site02	468	IB	1.04e-22	22-282
	F. mediterranea	Fomme_nad1_intron02	nad1_site04	724	IB	9.43e-21	47-280
	F. mediterranea	Fomme_nad4_intron01	nad4_site01	1142	IB (extra group)	4.38e-28	851-1023	1	1
	F. mediterranea	Fomme_nad5_intron01	nad5_site02	1168	IB	7.03e-15	38-332	2	1
	F. mediterranea	Fomme_nad5_intron02	nad5_site03	1287	ID	1.54e-26	927-1047	1	1
	F. mediterranea	Fomme_rnl_intron01	rnl_site04	1618	IB	1.28e-08	87-1152	2				one ORF on negative strand
	F. mediterranea	Fomme_rnl_intron02	rnl_site06	1188	II	3.89e-10	1114-1156	1	1
	F. mediterranea	Fomme_rnl_intron03	rnl_site08	519	IA	1.17e-23	42-461		1
	P. lamaoense	PLAO_cob_intron01	cob_site04	593	ID	2.19e-38	293-413
	P. lamaoense	PLAO_cob_intron02	cob_site06	1148	ID	1.85e-35	858-1022	1	1
	P. lamaoense	PLAO_cox1_intron01	cox1_site13	1088	IB	7.72e-21	18-992	1	2
	P. noxium	PNOK_cob_intron01	cob_site01	1292	IB	1.45e-23	20-245	2	1			one ORF on negative strand
	P. noxium	PNOK_cob_intron02	cob_site02	2237	IB	3.82e-25	1621-1815	2	1
	P. noxium	PNOK_cob_intron03	cob_site03	560	IB	2.31e-20	259-456
	P. noxium	PNOK_cob_intron04	cob_site05	2191	ID	1.45e-38	808-928	2	1
	P. noxium	PNOK_cob_intron05	cob_site06	1968	ID	2.28e-28	1568-1693	1	3
	P. noxium	PNOK_cob_intron06	cob_site07	1416	IA	7.03e-25	1139-1362	1
	P. noxium	PNOK_cob_intron07	cob_site08	1110	IB	2.94e-19	39-1035
	P. noxium	PNOK_cob_intron08	cob_site09	1040	IB	9.27e-28	43-242		2
	P. noxium	PNOK_cox1_intron01	cox1_site02	442	IC2	1.05e-37	37-283
	P. noxium	PNOK_cox1_intron02	cox1_site03	1006	IB	3.48e-25	698-976
	P. noxium	PNOK_cox1_intron03	cox1_site05	1302	I-derived (IB1)	4.75e-05	924-1272	1	2
	P. noxium	PNOK_cox1_intron04	cox1_site06	612	IB	6.33e-17	312-478
	P. noxium	PNOK_cox1_intron05	cox1_site07	504	IB	2.13e-20	44-436
	P. noxium	PNOK_cox1_intron06	cox1_site08	978	IB	1.12e-24	776-946
	P. noxium	PNOK_cox1_intron07	cox1_site09	402	IB	6.86e-13	155-373
	P. noxium	PNOK_cox1_intron08	cox1_site10	1898	IB	2.81e-22	24-644	1
	P. noxium	PNOK_cox1_intron09	cox1_site11	1432	ID	5.87e-36	1196-1311	1	2
	P. noxium	PNOK_cox1_intron10	cox1_site12	999	IB	7.69e-17	30-977	1	2
	P. noxium	PNOK_cox1_intron11	cox1_site13	1145	IB	5.78e-24	42-1053	1	1
	P. noxium	PNOK_cox1_intron12	cox1_site15	976	IB	2.58e-13	35-730	1
	P. noxium	PNOK_cox1_intron13	cox1_site16	1145	ID; IB	6.71E-19; 1.06E-22	446-562; 712-928
	P. noxium	PNOK_cox1_intron14	cox1_site17	441	IB	7.78e-27	39-388
	P. noxium	PNOK_cox1_intron15	cox1_site18	776	IB	1.56e-24	467-728		1
	P. noxium	PNOK_cox1_intron16	cox1_site19	1619	IB (5' partial)	2.51e-11	47-856
	P. noxium	PNOK_cox1_intron17	cox1_site20	1320	II	3.86e-11	1222-1262	1	1
	P. noxium	PNOK_cox1_intron18	cox1_site21	695	IB (extra group)	4.57e-39	408-588
	P. noxium	PNOK_cox1_intron19	cox1_site22	405	IB	3.95e-22	24-201
	P. noxium	PNOK_cox1_intron20	cox1_site23	1039	I-derived (IB2)	2.62e-09	808-992	1	2
	P. noxium	PNOK_cox1_intron21	cox1_site24	1412	IB	8.24e-22	37-1406	1	1
	P. noxium	PNOK_cox1_intron22	cox1_site25	1197	IB	4.55e-22	975-1167	1		1
	P. noxium	PNOK_cox1_intron23	cox1_site26	1154	IA	5.15e-18	911-1097	1
	P. noxium	PNOK_cox2_intron01	cox2_site01	1313	IB	8.18e-31	633-828	1
	P. noxium	PNOK_cox2_intron02	cox2_site02	1131	IC2	3.12e-38	27-331
	P. noxium	PNOK_cox2_intron03	cox2_site03	1441	ID	2.42e-31	1258-1414	1	1
	P. noxium	PNOK_cox2_intron04	cox2_site04	761	IB	4.67e-30	47-262
	P. noxium	PNOK_cox3_intron01	cox3_site01	1209	IB	2.23e-25	1008-1180
	P. noxium	PNOK_cox3_intron02	cox3_site02	1747	IA	3.55e-19	1508-1690	1	2
	P. noxium	PNOK_nad1_intron01	nad1_site01	1729	IB	1.44e-09	1315-1586
	P. noxium	PNOK_nad1_intron02	nad1_site02	966	IB	1.18e-23	22-237
	P. noxium	PNOK_nad1_intron03	nad1_site03	839	NA	-	-
	P. noxium	PNOK_nad1_intron04	nad1_site04	724	IB	1.11e-30	26-217
	P. noxium	PNOK_nad2_intron01	nad2_site01	1445	IB	5.84e-22	36-329	2
	P. noxium	PNOK_nad4_intron01	nad4_site01	670	IB (extra group)	1.67e-29	352-540
	P. noxium	PNOK_nad5_intron01	nad5_site01	1081	NA	-	-
	P. noxium	PNOK_nad5_intron02	nad5_site02	690	IB	3.68e-23	38-333
	P. noxium	PNOK_nad5_intron03	nad5_site03	1162	ID	3.09e-24	926-1046	1	1
	P. noxium	PNOK_nad5_intron04	nad5_site04	958	IC2	1.38e-41	35-261
	P. noxium	PNOK_nad5_intron05	nad5_site05	970	IB	1.78e-30	664-890	1	1
	P. noxium	PNOK_nad5_intron06	nad5_site06	384	IB	1.82e-22	19-216
	P. noxium	PNOK_rnl_intron01	rnl_site01	2716	II	2.2e-17	2644-2686	1			1
	P. noxium	PNOK_rnl_intron02	rnl_site02	367	IA3	2.35e-18	75-338
	P. noxium	PNOK_rnl_intron03	rnl_site03	579	I-derived (IA)	0.0154	41-542
	P. noxium	PNOK_rnl_intron04	rnl_site04	611	I-derived (IA)	5.32e-09	94-259
	P. noxium	PNOK_rnl_intron05	rnl_site05	249	I-derived (IB1)	5.65e-12	42-220
	P. noxium	PNOK_rnl_intron06	rnl_site06	692	II	5.93e-10	618-659	1				ORF on negative strand
	P. noxium	PNOK_rnl_intron07	rnl_site07	369	IA	9.39e-19	61-310
	P. noxium	PNOK_rnl_intron08	rnl_site08	335	IA	1.82e-26	46-277
	P. noxium	PNOK_rnl_intron09	rnl_site09	1053	IB	2.8e-24	827-1025	1	1
	P. noxium	PNOK_rnl_intron10	rnl_site10	708	IA	1.93e-21	456-651
	P. noxium	PNOK_rnl_intron11	rnl_site11	266	IB	3.61e-24	39-208
	P. noxium	PNOK_rnl_intron12	rnl_site12	571	IC2	3.1e-43	35-268		1
	P. pini	PPIT_cob_intron01	cob_site05	1359	ID	2.85e-37	1142-1260	2				one ORF on negative strand
	P. pini	PPIT_cob_intron02	cob_site09	1138	IB	5.05e-18	41-396	1	1
	P. pini	PPIT_cox1_intron01	cox1_site01	408	IB	3.17e-25	98-378
	P. pini	PPIT_cox1_intron02	cox1_site03	1919	IB	1.46e-25	1255-1890	1	2
	P. pini	PPIT_cox1_intron03	cox1_site04	1345	IA	5.12e-24	1059-1287	1	2
	P. pini	PPIT_cox1_intron04	cox1_site07	1489	IB	9.03e-17	70-1408	1	2
	P. pini	PPIT_cox1_intron05	cox1_site10	1317	IB	1.04e-26	21-1132	1	2
	P. pini	PPIT_cox1_intron06	cox1_site13	1591	IB	3.31e-21	18-1221	1	2
	P. pini	PPIT_cox1_intron07	cox1_site16	1646	IB	1.85e-28	36-278	1	2
	P. pini	PPIT_cox1_intron08	cox1_site17	1147	IB	1.13e-28	39-1079	1	2
	P. pini	PPIT_cox1_intron09	cox1_site19	1116	IB (extra insertion)	5.69e-14	23-1099	1	1
	P. pini	PPIT_cox1_intron10	cox1_site23	1755	I-derived (IB2)	2.38e-06	1471-1722	1	1
	P. pini	PPIT_cox1_intron11	cox1_site26	1285	IA	1.18e-17	1044-1229	1
	P. pini	PPIT_nad5_intron01	nad5_site04	1340	IC2	3e-45	35-260	3	3
	P. pini	PPIT_rnl_intron01	rnl_site02	808	IA3	1.02e-22	111-779		1
	P. pini	PPIT_rnl_intron02	rnl_site03	1665	IA3	9.9e-24	36-530	1	2
	P. pini	PPIT_rnl_intron03	rnl_site05	978	IB	1.13e-09	32-949	1	1
	P. pini	PPIT_rnl_intron04	rnl_site06	934	II	6.96e-13	860-900		1
	P. pini	PPIT_rnl_intron05	rnl_site08	444	IA	2.22e-24	42-386
	P. pini	PPIT_rnl_intron06	rnl_site09	545	IB	1.16e-21	314-516
	P. pini	PPIT_rnl_intron07	rnl_site10	1137	IA	2.17e-17	877-1079	1	1
	C. sulphurascens	PSUO_cob_intron01	cob_site04	755	ID	1.25e-33	289-407
	S. paradoxa	Schpa_cob_intron01	cob_site05	1382	ID	1.69e-37	1117-1236	1
	S. paradoxa	Schpa_cox1_intron01	cox1_site04	1351	IA	1.8e-16	1038-1293	1	2
	S. paradoxa	Schpa_cox1_intron02	cox1_site10	1106	IB	3.35e-23	18-996	1	2
	S. paradoxa	Schpa_cox1_intron03	cox1_site13	1092	IB	4.13e-20	18-1014	1	1
	S. paradoxa	Schpa_cox1_intron04	cox1_site17	1090	IB	2.32e-28	39-1035	1	1
	S. paradoxa	Schpa_cox1_intron05	cox1_site21	1117	IB (extra group)	5.6e-32	781-950	1	1
	S. paradoxa	Schpa_cox1_intron06	cox1_site24	1124	IB	3.34e-22	43-1100	1	1
	S. paradoxa	Schpa_rnl_intron01	rnl_site09	471	IB	1.16e-21	215-441

### Sheet: Table S3 strain stats
	Supplementary Table 3
	Isolate	Location	Lineage	Length of mitogenome	Length of exons	Length of introns	Length of intergene	Length of region 1	Length of region 2	Length of region 3	Length of region 4s
	A42	Northern Taiwan	Taiwan/Ryukyu	160804	21975	59733	79096	19144	21437	22433	5197
	KPN57	Amami	Taiwan/Ryukyu	163103	22947	59559	80597	16043	25154	24865	4574
	KPN84	Amami	Taiwan/Ryukyu	157910	21984	59751	76175	19162	21444	19034	5625
	KPN91	Amami	Taiwan/Ryukyu	163449	21975	62449	79025	19153	21420	22361	5197
	KPN112	Sakashima	Taiwan/Ryukyu	162167	21975	59789	80403	19170	22346	22388	5625
	KPN130	Okinawa	Taiwan/Ryukyu	160751	21975	59751	79025	19153	21438	22370	5197
	KPN141	Okinawa	Taiwan/Ryukyu	159612	21975	59201	78436	16037	21420	24895	5209
	KPN163	Okinawa	Taiwan/Ryukyu	162892	21975	58985	81932	15658	25244	24871	5211
	KPN172	Okinawa	Taiwan/Ryukyu	163273	21975	59734	81564	19162	21366	24947	5197
	KPN186	Ogasawara	Ogasawara	150793	21984	60179	68630	16531	26519	9499	5208
	KPN212	Ogasawara	Ogasawara	150783	21984	60179	68620	16541	26481	9517	5208
	KPN260	Ogasawara	Ogasawara	154452	21984	60170	72298	16532	30168	9517	5208
	KPN267	Ogasawara	Ogasawara	150764	21984	60188	68592	16541	26481	9481	5208
	KPN304	Ogasawara	Ogasawara	163901	21984	60170	81747	16532	26472	22662	5208
	KPN323	Ogasawara	Ogasawara	150737	21984	60179	68574	16532	26481	9472	5208
	KPN327	Ogasawara	Ogasawara	150742	21984	60206	68552	16532	26490	9481	5208
	KPN334	Ogasawara	Ogasawara	154442	21984	60179	72279	16540	30177	9481	5208
	KPN363	Sakashima	Taiwan/Ryukyu	155713	21993	59046	74674	16485	32625	9470	5216
	Pn015	Central Taiwan	Taiwan/Ryukyu	149504	21922	59552	68030	12141	27160	9424	8353
	Pn018	Central Taiwan	Taiwan/Ryukyu	153631	21957	58809	72865	20536	15339	20829	5199
	Pn024	Central Taiwan	Taiwan/Ryukyu	164050	21975	59639	82436	19179	22400	24802	5197
	Pn034	Central Taiwan	Taiwan/Ryukyu	163191	21975	59733	81483	19153	21420	24793	5197
	Pn035	Central Taiwan	Taiwan/Ryukyu	149278	21922	59561	67795	12141	27160	9424	8118
	Pn039	Central Taiwan	Taiwan/Ryukyu	160851	21975	59172	79704	17310	21465	24842	5229
	Pn040	Central Taiwan	Taiwan/Ryukyu	161294	22983	59214	79097	17366	22396	24801	4608
	Pn043	Central Taiwan	Taiwan/Ryukyu	164725	21975	59219	83531	17348	25221	24846	5197
	Pn047	Central Taiwan	Taiwan/Ryukyu	166761	21975	59679	85107	19007	25154	24865	5197
	Pn049	Central Taiwan	Taiwan/Ryukyu	152708	21975	59042	71691	16550	29367	9486	5207
	Pn050	Central Taiwan	3	165098	21984	56979	86135	19007	26313	24747	5207
	Pn051	Central Taiwan	Taiwan/Ryukyu	163302	21975	59734	81593	19144	21438	24875	5197
	Pn052	Central Taiwan	Ogasawara	152099	21984	59958	70157	16548	28005	9538	5194
	Pn081	Northern Taiwan	Taiwan/Ryukyu	162095	21975	59678	80442	17180	22379	24765	5197
	Pn086	Northern Taiwan	Taiwan/Ryukyu	156423	21903	59549	74971	12122	25154	21517	5208
	Pn099	Northern Taiwan	Taiwan/Ryukyu	160729	21975	59765	78989	19144	21420	22343	5206
	Pn100	Northern Taiwan	Taiwan/Ryukyu	160779	21975	59734	79070	19153	21420	22433	5197
	Pn102	Northern Taiwan	Taiwan/Ryukyu	146191	21985	59618	64588	11317	27746	6281	8465
	Pn103	Northern Taiwan	Taiwan/Ryukyu	147110	21984	59343	65783	16540	23335	9391	5626
	Pn105	Northern Taiwan	Taiwan/Ryukyu	160736	21975	59737	79024	19144	21393	22406	5197
	Pn109	Northern Taiwan	Taiwan/Ryukyu	164300	21984	59460	82856	19170	25221	22361	5194
	Pn113	Northern Taiwan	Taiwan/Ryukyu	153442	21975	59412	72055	25615	17338	9343	8870
	Pn117	Northern Taiwan	Taiwan/Ryukyu	166970	21975	59733	85262	19179	25217	24793	5197
	Pn120	Northern Taiwan	3	168365	21975	57285	89105	16615	35363	20978	5201
	Pn122	Northern Taiwan	Taiwan/Ryukyu	164079	21975	59791	82313	19061	22314	24847	5197
	Pn127	Northern Taiwan	Taiwan/Ryukyu	161528	21894	59472	80162	13723	25626	24740	5197
	Pn128	Northern Taiwan	Ogasawara	151603	21984	59952	69667	16479	27680	9391	5217
	Pn132	Northern Taiwan	Taiwan/Ryukyu	165991	21993	59335	84663	16600	29242	22741	5192
	Pn133	Northern Taiwan	Taiwan/Ryukyu	164214	21957	59327	82930	19170	25226	22362	5216
	Pn138	Northern Taiwan	Taiwan/Ryukyu	153175	21975	59242	71958	25931	22450	7430	5191
	Pn143	Northern Taiwan	Taiwan/Ryukyu	168121	21975	59750	86396	19170	26307	24838	5197
	Pn230	Central Taiwan	Taiwan/Ryukyu	155405	21993	59080	74332	16463	32320	9470	5216
	Pn306	Central Taiwan	Taiwan/Ryukyu	163291	21975	59751	81565	19153	21438	24893	5197
	Pn310	Central Taiwan	Taiwan/Ryukyu	163323	21975	59786	81562	19170	21465	24793	5197
	Pn315	Central Taiwan	3	163069	22947	57041	83081	17341	26356	24874	4574
	Pn318	Central Taiwan	Taiwan/Ryukyu	163214	21975	59761	81478	19105	21429	24792	5197
	Pn321	Central Taiwan	Taiwan/Ryukyu	149075	21975	59086	68014	16559	25670	9522	5207
	Pn322	Central Taiwan	Taiwan/Ryukyu	163328	21975	59751	81602	19144	21438	24875	5197
	Pn324	Central Taiwan	Taiwan/Ryukyu	149075	21975	59086	68014	16559	25670	9522	5207
	Pn327	Central Taiwan	Taiwan/Ryukyu	164213	21985	59741	82487	19170	22399	24783	5197
	Pn329	Central Taiwan	Taiwan/Ryukyu	146214	21975	59609	64630	11317	27748	6281	8487
